# Compensatory variability in network parameters enhances memory performance in the *Drosophila* mushroom body

**DOI:** 10.1101/2021.02.03.429444

**Authors:** Nada Y. Abdelrahman, Eleni Vasilaki, Andrew C. Lin

## Abstract

Neural circuits use homeostatic compensation to achieve consistent behaviour despite variability in underlying intrinsic and network parameters. However, it remains unclear how compensation regulates variability across a population of the same type of neurons within an individual, and what computational benefits might result from such compensation. We address these questions in the *Drosophila* mushroom body, the fly’s olfactory memory center. In a computational model, we show that memory performance is degraded when the mushroom body’s principal neurons, Kenyon cells (KCs), vary realistically in key parameters governing their excitability, because the resulting inter-KC variability in average activity levels makes odor representations less separable. However, memory performance is rescued while maintaining realistic variability if parameters compensate for each other to equalize KC average activity. Such compensation can be achieved through both activity-dependent and activity-independent mechanisms. Finally, we show that correlations predicted by our model’s compensatory mechanisms appear in the *Drosophila* hemibrain connectome. These findings reveal compensatory variability in the mushroom body and describe its computational benefits for associative memory.

**Significance statement:** How does variability between neurons affect neural circuit function? How might neurons behave similarly despite having different underlying features? We addressed these questions in neurons called Kenyon cells, which store olfactory memories in flies. Kenyon cells differ among themselves in key features that affect how active they are, and in a model of the fly’s memory circuit, adding this inter-neuronal variability made the model fly worse at learning the values of multiple odors. However, memory performance was rescued if compensation between the variable underlying features allowed Kenyon cells to be equally active on average, and we found the hypothesized compensatory variability in real Kenyon cells’ anatomy. This work reveals the existence and computational benefits of compensatory variability in neural networks.
