## Supplementary material for "Compensatory variability in network parameters enhances memory performance in the *Drosophila* mushroom body": Table S1

### Sheet: Fig 2
	Mann-Whitney U test, with Bonferroni-Holm correction for multicomparisons
	Wilcoxon signed-rank test, with Bonferroni-Holm correction for multicomparisons
	bold: significant p-value after multi-comparisons correction
		Performance of model 2
	Performance of model 1	variable w, fixed n, fixed theta	fixed w, fixed n, variable theta	variable n, fixed w, fixed theta	variable w, fixed n, variable theta	variable w, variable n, fixed theta	fixed w, variable n, variable theta	variable w, variable n, variable theta
Fig 2B	fixed (w,n,theta)	3.3e-05	3.3e-05	5.365e-08	3.2954e-05	7.8972e-09	2.2012e-09	1.8747e-09
	variable w, fixed n, fixed theta		0.0101	0.00099816	3.2954e-05	3.1162e-07	1.0079e-08	2.2012e-09
	fixed w, fixed n, variable theta			0.07	0.00017757	3.0156e-05	2.5249e-07	2.0449e-08
	fixed w, variable n, fixed theta				0.28	0.00010247	3.0594e-05	3.0735e-05
	variable w, fixed n, variable theta					0.28	0.0101	0.00011674
	variable w, variable n, fixed theta						0.046	5.675e-05
	fixed w, variable n, variable theta							0.046

### Sheet: Fig 3 & 4
Fig 3A2	Angular distance between odor pairs in: (a) Homogenous (b) Random models	Mann-Whitney U test	6.7956e-08
Fig 3B2	Angular distance between odor classes 'good' and 'bad' in: (a) Homogenous (b) Random models	Mann-Whitney U test	6.7956e-08
Fig 3C2	DBI between odor pairs in: (a) Homogenous (b) Random models	Mann-Whitney U test	0.46
Fig 3D2	DBI between odor classes 'good' and 'bad' in: (a) Homogenous (b) Random models	Mann-Whitney U test	0.0015
Fig 3E2	Dimensionality of KCs odors representation in: (a) Homogenous (b) Random models	Mann-Whitney U test	6.7956e-08
Fig 4B	Variance in KCs lifetime sparsity in: (a) Homogenous (b) Random models	Mann-Whitney U test	6.7956e-08

### Sheet: Fig 5
	Mann-Whitney U test, with Bonferroni-Holm correction for multicomparisons
	Wilcoxon signed-rank test, with Bonferroni-Holm correction for multicomparisons
	bold: significant p-value after multi-comparisons correction
Fig 5B1		Performance of model 2
	Performance of model 1	Random	P(w|n,theta)	Homeostatic W tuning	Homeostatic Theta tuning	Homeostatic tuning of inhibition
	Homogeneous	1.01934e-06	8.42072e-06	0.266	0.031	0.266
	Random		0.0012	0.0012	0.0012	0.0011
	P(w|n,theta)			0.0044	0.001	0.0012
	Homeostatic W tuning				0.89	0.9
	Homeostatic Theta tuning					0.25
	Homeostatic tuning of inhibition
Fig 5B2		Performance of model 2
	Performance of model 1	Random	P(w|n,theta)	Homeostatic W tuning	Homeostatic Theta tuning	Homeostatic tuning of inhibition
	Homogeneous	1.01934e-06	1.28419e-06	1.38344e-05	2.1542e-06	4.72657e-06
	Random		0.0009	0.0007	0.0009	0.0008
	P(w|n,theta)			0.0007	0.0007	0.0006
	Homeostatic W tuning				0.027	0.26
	Homeostatic Theta tuning					0.027
	Homeostatic tuning of inhibition
Fig 5C		dimensionality of Model 2
	dimensionality of Model 1	Random	P(w|n,theta)	Homeostatic W tuning	Homeostatic Theta tuning	Homeostatic tuning of inhibition
	Homogeneous	1.01934e-06	1.01934e-06	9.51386e-07	8.8343e-07	8.68784e-07
	Random		0.0009	0.0009	0.0008	0.0007
	P(w|n,theta)			0.0006	0.0005	0.0004
	Homeostatic W tuning				0.19	0.0003
	Homeostatic Theta tuning					0.0004
	Homeostatic tuning of inhibition
Fig 5D		KCs lifetime sparsity of Model 2
	KCs lifetime sparsity of Model 1	Random	P(w|n,theta)	Homeostatic W tuning	Homeostatic Theta tuning	Homeostatic tuning of inhibition
	Homogeneous	1.01934e-06	1.01934e-06	9.51386e-07	8.8343e-07	8.15474e-07
	Random		0.0009	0.0009	0.0008	0.0007
	P(w|n,theta)			0.0006	0.0005	0.0004
	Homeostatic W tuning				0.011	0.0003
	Homeostatic Theta tuning					0.0004
	Homeostatic tuning of inhibition

### Sheet: Fig 6
	Wilcoxon signed-rank test, with Bonferroni-Holm correction for multicomparisons
	bold: significant p-value after multi-comparisons correction
		Model
Comparing A & B
A- performance in novel environment	B- performance in familiar environment	Homogeneous	Random	P(w|n,theta)	Homeostatic W tuning	Homeostatic tuning of inhibition	Homeostatic Theta tuning
1- tune on acids only. 2- train and test on esters, terpenes and alcohols	1- tune on esters, terpenes and alcohols. 2- train and test on esters, terpenes and alcohols	0.00085449	0.0134	0.8077	0.00012207	0.00012207	0.00012207
1- tune on terpenes only. 2- train and test on esters, acids and alcohols	1- tune on esters, terpenes and alcohols. 2- train and test on esters, terpenes and alcohols	0.00024414	0.00085449	1	0.00012207	0.00012207	0.00012207
1- tune on esters only. 2- train and test on acids, terpenes and alcohols	1- tune on acids, terpenes and alcohols. 2- train and test on acids, terpenes and alcohols	0.9515	0.0295	0.5416	0.00012207	0.00012207	0.00012207
1- tune on alochols only. 2- train and test on esters, terpenes and acids	1- tune on esters, terpenes and acids. 2- train and test on esters, terpenes and acids	0.0295	0.0012	0.0295	0.00012207	0.00012207	0.00012207

### Sheet: Fig 7
Figure 7K
Pearson correlation values						p-values of Pearson correlations with Holm-Bonferroni correction applied for 60 multiple comparisons
gamma-main	N	w	wN	dist	alpha	gamma-main	N	w	wN	dist	alpha
N		0.660733	-0.559183	0.191112	0.148879	N		2.9614e-73	6.69953e-48	0.000125041	0.00933109
w	0.660733		0.183023	0.130166	0.257705	w	2.9614e-73		0.000310209	0.0405852	1.12545e-08
wN	-0.559183	0.183023		-0.132181	0.0473117	wN	6.69953e-48	0.000310209		0.0355274	>0.99
dist	0.191112	0.130166	-0.132181		0.0414338	dist	0.000125041	0.0405852	0.0355274		>0.99
alpha	0.148879	0.257705	0.0473117	0.0414338		alpha	0.00933109	1.12545e-08	>0.99	>0.99
a/b-s	N	w	wN	dist	alpha	a/b-s	N	w	wN	dist	alpha
N		0.459231	-0.546284	-0.174949	0.0817756	N		2.89822e-11	6.2632e-17	0.215943	>.99
w	0.459231		0.457454	0.126703	0.246066	w	2.89822e-11		3.5795e-11	>.99	0.00703973
wN	-0.546284	0.457454		0.288903	0.132769	wN	6.2632e-17	3.5795e-11		0.000463799	>.99
dist	-0.174949	0.126703	0.288903		0.145287	dist	0.215943	>.99	0.000463799		0.700665
alpha	0.0817756	0.246066	0.132769	0.145287		alpha	>.99	0.00703973	>.99	0.700665
a/b-m	N	w	wN	dist	alpha	a/b-m	N	w	wN	dist	alpha
N		0.54129	-0.646351	0.0616611	-0.00594123	N		2.7684e-26	5.11148e-41	>.99	>.99
w	0.54129		0.199748	0.0164166	0.256107	w	2.7684e-26		0.00591009	>.99	5.16614e-05
wN	-0.646351	0.199748		-0.0343999	0.220292	wN	5.11148e-41	0.00591009		>.99	0.00115718
dist	0.0616611	0.0164166	-0.0343999		0.0245036	dist	>.99	>.99	>.99		>.99
alpha	-0.00594123	0.256107	0.220292	0.0245036		alpha	>.99	5.16614e-05	0.00115718	>.99
a/b-c	N	w	wN	dist	alpha	a/b-c	N	w	wN	dist	alpha
N		0.492972	-0.22314	0.356586	0.223503	N		3.8545e-13	0.0261094	2.41457e-06	0.0261094
w	0.492972		0.680965	0.337915	0.409458	w	3.8545e-13		1.43533e-29	1.23882e-05	1.29987e-08
wN	-0.22314	0.680965		0.10888	0.305271	wN	0.0261094	1.43533e-29		>.99	0.000158997
dist	0.356586	0.337915	0.10888		0.0159552	dist	2.41457e-06	1.23882e-05	>.99		>.99
alpha	0.223503	0.409458	0.305271	0.0159552		alpha	0.0261094	1.29987e-08	0.000158997	>.99
a'b'-ap2	N	w	wN	dist	alpha	a'b'-ap2	N	w	wN	dist	alpha
N		0.617977	-0.28554	-0.0729359	0.288504	N		5.27141e-13	0.0318534	>.99	0.0291207
w	0.617977		0.517363	0.00617079	0.403577	w	5.27141e-13		2.22028e-08	>.99	0.000106721
wN	-0.28554	0.517363		0.0464927	0.175463	wN	0.0318534	2.22028e-08		>.99	>.99
dist	-0.0729359	0.00617079	0.0464927		0.0998716	dist	>.99	>.99	>.99		>.99
alpha	0.288504	0.403577	0.175463	0.0998716		alpha	0.0291207	0.000106721	>.99	>.99
a'b'-m	N	w	wN	dist	alpha	a'b'-m	N	w	wN	dist	alpha
N		0.387743	-0.521329	0.157362	0.00407651	N		0.000488253	5.56526e-08	>.99	>.99
w	0.387743		0.533517	0.121631	0.337089	w	0.000488253		2.00431e-08	>.99	0.00604303
wN	-0.521329	0.533517		-0.0778345	0.259028	wN	5.56526e-08	2.00431e-08		>.99	0.111183
dist	0.157362	0.121631	-0.0778345		0.143728	dist	>.99	>.99	>.99		>.99
alpha	0.00407651	0.337089	0.259028	0.143728		alpha	>.99	0.00604303	0.111183	>.99

### Sheet: Supp Figures
	Mann-Whitney U test, with Bonferroni-Holm correction for multicomparisons
	Wilcoxon signed-rank test, with Bonferroni-Holm correction for multicomparisons
	bold: significant p-value after multi-comparisons correction (if needed)
Fig S1A	Same comparisons as in Fig2B, but using the original 110 Hallem-Carlson odor responses as the models' inputs	Performance of model 2
	Performance of model 1	(fixed w, fixed n, variable(theta))	(variable w, fixed n, fixed theta))	(variable n, fixed w, fixed theta)	(variable w, variable n, fixed theta))	(variable w, fixed n, variable theta))	(fixed w, variable n, variable theta))	(variable w, variable n, variable theta))
	fixed (w,n,theta)	2.77504e-05	2.77504e-05	8.01213e-10	8.45561e-10	2.6016e-05	8.45561e-10	8.15362e-10
	(fixed w, fixed n, variable(theta))		0.0009	0.0008	9.6374e-09	4.69484e-05	2.18734e-09	8.01213e-10
	(variable w, fixed n, fixed theta)			1.67159e-06	8.96976e-10	2.42816e-05	8.96976e-10	7.85163e-10
	(fixed w, variable n, fixed theta)				0.000114761	0.02	3.18168e-05	2.25472e-05
	(variable w, variable n, fixed theta)					0.0065	0.02	4.69484e-05
	(variable w, fixed n, variable theta)						2.74044e-05	2.53976e-08
	(fixed w, variable n, variable theta)							0.0029
Fig S1B	DBI between odor pairs in: (a) Homogenous (b) Random models using the original Hallem-Carlson 110 odor responses	Mann-Whitney U test	3.0199e-11
Fig S2	Same comparisons as in Fig5B1, but using the original 110 Hallem-Carlson odor responses as the models' inputs	Performance of model 2
	Performance of model 1	Random	P(w|n,theta)	Homeostatic W tuning	Homeostatic Theta tuning	Homeostatic tuning of inhibition
	Homogeneous	1.01934e-06	1.01934e-06	0.0005	0.0028	0.0028
	Random		0.0011	0.0011	0.001	0.0009
	P(w|n,theta)			0.0008	0.0007	0.0006
	Homeostatic W tuning				0.53	0.22
	Homeostatic Theta tuning					0.53
	Homeostatic tuning of inhibition
Fig S3A1		Performance of model 2
	Performance of model 1
		Homeostatic W tuning, for active KCs (H_active)	Homeostatic individual tuning of W, (H_indiv)
	Homeostatic W tuning (H)	0.0005	0.8092
	Homeostatic W tuning, for active KCs (H_active)		0.0005
	Homeostatic individual tuning of W, (H_indiv)
Fig S3A2		Performance of model 2
	Performance of model 1
		Homeostatic W tuning, for active KCs (H_active)	Homeostatic individual tuning of W, (H_indiv)
	Homeostatic W tuning (H)	0.0004	0.013
	Homeostatic W tuning, for active KCs (H_active)		0.0004
	Homeostatic individual tuning of W, (H_indiv)
Fig S3B		dimensionality of model 2
	dimensionality of Model 1	Homeostatic W tuning, for active KCs (H_active)	Homeostatic individual tuning of W, (H_indiv)
	Homeostatic W tuning (H)	0.000265724	0.000265724
	Homeostatic W tuning, for active KCs (H_active)		0.000177149
	Homeostatic individual tuning of W, (H_indiv)
Fig S4A1	performance of: Homeostatic theta tuning (H) and tuning theta for firing probabilities equalization (P_fire)	Wilcoxon signed-rank test	0.00014013
Fig S4A2	performance of: Homeostatic theta tuning (H) and tuning theta for firing probabilities equalization (P_fire)	Wilcoxon signed-rank test	8.8575e-05
Fig S4B	Dimensionality of: Homeostatic theta tuning (H) and tuning theta for firing probabilities equalization (P_fire)	Wilcoxon signed-rank test	8.8575e-05
